# Insulin resistance alters cortical inhibitory neurons and microglia to exacerbate Alzheimer’s knock-in mouse phenotypes

**DOI:** 10.1101/2025.09.05.674487

**Authors:** LaShae Nicholson, Si Jie Tang, Tejaswini Karra, Habiba Abouelatta, Stephen M. Strittmatter

## Abstract

Metabolic dysfunction contributes to the risk and progression of Alzheimer”s disease (AD) through insulin signaling, but the cellular mechanisms are not fully understood. In this study, we examined the effects of streptozotocin-induced insulin deficiency or a high-fat, high-sugar (HFHS) diet-induced insulin resistance on cognitive function in knock-in AD mouse models expressing human mutant APP and wild-type tau. Both metabolic perturbations caused hyperglycemia, but only the HFHS diet resulted in weight gain and greater learning and memory deficits. The HFHS diet exacerbation occurred without changes in amyloid-β or phospho-tau accumulation and with only subtle alterations in microglial morphology. The basis for functional deficits was explored with single-nucleus transcriptomic analysis. Prominent gene expression changes in glial cells and cerebral cortex Layer 2 inhibitory neurons correlated with the enhanced behavioral deficits. In HFHS-fed AD mice, we observed a shared *metabolic impairment in neurodegeneration* (MinD) state across multiple glial cell types. Additionally, the HFHS diet, with or without AD pathology, induced selective upregulation of the transcription factor Meis2 in cortical Layer 2 inhibitory neurons, in association with pathways involved in cell excitability. Overall, these findings suggest that HFHS-driven metabolic stress affects brain function and behavior through specific cellular programs distinct from amyloid or tau pathology, and identifies new targets that link diet-induced metabolic stress to cognitive decline in AD.
