## Supplementary Table 2 for "Insulin resistance alters cortical inhibitory neurons and microglia to exacerbate Alzheimer’s knock-in mouse phenotypes"

### Sheet: Sheet1
Leiden cluster	Class	Subclass	Faction
ExN 15	04 DG-IMN Glut	037 DG Glut	0.938844
ExN 14	01 IT-ET Glut	016 CA1-ProS Glut	0.513756
ExN 13	01 IT-ET Glut	022 L5 ET CTX Glut	0.934058
ExN 12	01 IT-ET Glut	009 L2/3 IT PIR-ENTl Glut	0.52123
ExN 11	01 IT-ET Glut	008 L2/3 IT ENT Glut	0.622388
ExN 10	01 IT-ET Glut	007 L2/3 IT CTX Glut	0.875529
ExN 9	01 IT-ET Glut	006 L4/5 IT CTX Glut	0.891435
ExN 8	01 IT-ET Glut	004 L6 IT CTX Glut	0.74086
ExN 7	01 IT-ET Glut	005 L5 IT CTX Glut	0.624545
ExN 6	02 NP-CT-L6b Glut	029 L6b CTX Glut	0.478125
ExN 5	02 NP-CT-L6b Glut	030 L6 CT CTX Glut	0.785182
ExN 4	02 NP-CT-L6b Glut	032 L5 NP CTX Glut	0.758284
ExN 3	01 IT-ET Glut	019 L2/3 IT PPP Glut	0.417655
ExN 2	01 IT-ET Glut	001 CLA-EPd-CTX Car3 Glut	0.913559
ExN 1	01 IT-ET Glut	inconclusive	0.473936
Microglia	34 Immune	334 Microglia NN	0.530528
Endothelial	33 Vascular	333 Endo NN	0.606169
Pericytes	33 Vascular	331 Peri NN	0.728688
vLMCs	33 Vascular	330 VLMC NN	0.794957
ABCs	33 Vascular	329 ABC NN	0.903695
Oligodendrocytes	31 OPC-Oligo	327 Oligo NN	0.886109
OPCs-OligoD	31 OPC-Oligo	327 Oligo NN	0.927577
OPCs	31 OPC-Oligo	326 OPC NN	0.84071
CPEs	30 Astro-Epen	325 CHOR NN	0.665865
Astrocytes	30 Astro-Epen	319 Astro-TE NN	0.814505
InN 7	07 CTX-MGE GABA	052 Pvalb Gaba	69.7151
InN 6	11 CNU-HYa GABA	11 CNU-HYa GABA	21.8154
InN 5	07 CTX-MGE GABA	053 Sst Gaba	90.2167
InN 4	06 CTX-CGE GABA	046 Vip Gaba	35.6021
InN 3	05 OB-IMN GABA	041 OB-in Frmd7 Gaba	48.7505
InN 2	09 CNU-LGE GABA	064 STR-PAL Chst9 Gaba	53.9067
InN 1	09 CNU-LGE GABA	061 STR D1 Gaba	40.2757
