## Supplementary Table 3 for "Insulin resistance alters cortical inhibitory neurons and microglia to exacerbate Alzheimer’s knock-in mouse phenotypes"

### Sheet: micro_pathway_enrichment
ID	Ontology Source	Term	OverViewTerm	GOLevels	GOGroups	Nr. Genes	% Associated Genes	Term PValue	Term PValue Corrected with Benjamini-Hochberg	Group PValue	Group PValue Corrected with Benjamini-Hochberg	Associated Genes Found	All Associated Genes
GO:0001941	GO_BiologicalProcess-EBI-UniProt-GOA-ACAP-ARAP_08.07.2024_00h00	postsynaptic membrane organization	FALSE	[5, 7]	[Group3]	4	7.40741	1.47321e-05	2.24858e-05	{Group3=1.7728478121772835E-15}	{Group3=7.091391248709134E-15}	[Lrrtm4, Magi2, Nlgn1, Nrxn1]	[Agrn, Cdh2, Chrdl1, Chrnb1, Colq, Corin, Cript, Crk, Crkl, Dbn1, Dlg4, Dok7, Dvl1, Ephb2, Etv5, Farp1, Fnta, Frrs1l, Fzd9, Gdnf, Glrb, Gphn, Grip2, Htr1a, Lhfpl4, Lrp4, Lrp5, Lrrc4, Lrrtm4, Magi2, Mesd, Musk, Nlgn1, Nlgn2, Nlgn3, Nlgn4l, Nrxn1, Nrxn2, Ptn, Rac1, Rapsn, Reln, Rer1, Shank3, Shisa6, Shisa7, Slc30a1, Slc7a11, Snx27, Sorbs1, Sorbs2, Ssh1, Zdhhc2, Zmynd8]
GO:0001964	GO_BiologicalProcess-EBI-UniProt-GOA-ACAP-ARAP_08.07.2024_00h00	startle response	TRUE	[3, 5]	[Group0]	4	9.09091	6.45459e-06	1.10108e-05	{Group0=6.454588873804955E-6}	{Group0=1.290917774760991E-5}	[Cntnap2, Csmd1, Ctnna2, Nrxn1]	[Adora2a, Aph1b, Aph1c, Bace1, Chd8, Cntnap2, Comt, Csmd1, Ctnna2, Dbn1, Drd1, Drd2, Drd3, Dvl1, Fabp7, Get1, Glra1, Glrb, Grhl3, Grid2, Grin1, Grin2a, Grin2b, Grin2c, Grin2d, Grin3a, Kcna1, Kcnh1, Mecp2, Nlgn3, Npas1, Npas3, Npr2, Nrxn1, Otof, Pcdh15, Penk, Penk-rs, Prkn, Pten, Slc6a3, Slitrk6, Tuba1a, Ucn]
GO:0005246	GO_MolecularFunction-EBI-UniProt-GOA-ACAP-ARAP_08.07.2024_00h00	calcium channel regulator activity	FALSE	[5]	[Group3]	3	6.38298	0.000294224	0.000304732	{Group3=1.7728478121772835E-15}	{Group3=7.091391248709134E-15}	[Grm7, Nrxn1, Nrxn3]	[Areg, Cabp1, Cabp2, Cabp4, Cabp5, Cacnb2, Cacnb3, Cacng1, Cacng4, Cacng6, Cacng7, Cacng8, Calm1, Calm2, Calm3, Cav3, Crisp4, Fkbp1b, Gem, Gmnn, Gnb2, Grm2, Grm3, Grm7, Hpcal4, Itpr1, Mcub, Nrxn1, Nrxn2, Nrxn3, Pacsin3, Pde4b, Pde4d, Phpt1, Prkcb, Prkg1, Rem1, Rem2, Rrad, Slc30a1, Stim1, Stim2, Stimate, Stx1a, Tnni3, Tspan13, Ywhae]
GO:0007215	GO_BiologicalProcess-EBI-UniProt-GOA-ACAP-ARAP_08.07.2024_00h00	glutamate receptor signaling pathway	FALSE	[4, 5, 6]	[Group3]	4	4.87805	7.69411e-05	8.92516e-05	{Group3=1.7728478121772835E-15}	{Group3=7.091391248709134E-15}	[Grm7, Nlgn1, Nrxn1, Plp1]	[App, Atp1a3, Cacng2, Cacng3, Cacng4, Cacng5, Cacng7, Cacng8, Camk2a, Cdk5r1, Cln3, Cnih2, Cnih3, Cpeb4, Crhbp, Cx3cl1, Dagla, Dapk1, Dlg4, Ephb2, Fmr1, Frrs1l, Fyn, Gna11, Gnaq, Gria1, Gria2, Gria3, Gria4, Grid2ip, Grik1, Grik2, Grik3, Grik4, Grik5, Grin1, Grin2a, Grin2b, Grin2c, Grin2d, Grin3a, Grin3b, Grm1, Grm2, Grm3, Grm4, Grm5, Grm6, Grm7, Grm8, Homer1, Homer2, Homer3, Kalrn, Kcnb1, Mapk8ip…
GO:0007416	GO_BiologicalProcess-EBI-UniProt-GOA-ACAP-ARAP_08.07.2024_00h00	synapse assembly	TRUE	[5, 6]	[Group3]	12	4.16667	1.71724e-11	4.97999e-10	{Group3=1.7728478121772835E-15}	{Group3=7.091391248709134E-15}	[Adgrb3, Cntnap2, Gpm6a, Il1rapl1, Lrrtm4, Magi2, Nlgn1, Nrg1, Nrg3, Nrxn1, Nrxn3, Ptprd]	[2610042L04Rik, Abi3, Abi3bp, Ache, Actr3, Add2, Adgrb1, Adgrb2, Adgrb3, Adgre5, Adgrf1, Adgrl1, Adgrl2, Adgrl3, Adgrl4, Adnp, Afdn, Agrn, Akap5, Amigo1, Amigo2, Amigo3, App, Arf6, Arhgap33, Arhgef15, Arhgef9, Asic1, Asic2, Bdnf, Bhlhb9, Bsn, C1ql2, C1ql3, Cacna1a, Cadm1, Caprin1, Carmil3, Caskin1, Cbln1, Cbln2, Cbln4, Cc2d1a, Cdh1, Cdh2, Cdh9, Cdk5, Celsr1, Celsr2, Chd4, Chrnb2, Clstn1, Clstn2, …
GO:0014046	GO_BiologicalProcess-EBI-UniProt-GOA-ACAP-ARAP_08.07.2024_00h00	dopamine secretion	FALSE	[5, 6, 7, 8]	[Group1]	3	7.5	0.000181741	0.000195203	{Group1=1.8174084019177374E-4}	{Group1=1.8174084019177374E-4}	[Entpd1, Myo5a, Syt1]	[Abat, Chrna4, Chrna6, Chrnb2, Cnr1, Comt, Cxcl12, Drd2, Drd3, Dtnbp1, Entpd1, Gabbr1, Gm37013, Gnat1, Grm2, Htr1b, Htr2a, Htr6, Kcna2, Kpna4, Myo5a, Npy2r, Oprk1, Pcdha4, Pcp4, Pink1, Prkcb, Rab3a, Rtn4, Slc18a1, Slc18a2, Snca, Sncg, Syt1, Syt11, Syt4, Syt7, Tgm2, Xlr4a, Xlr4b]
GO:0014059	GO_BiologicalProcess-EBI-UniProt-GOA-ACAP-ARAP_08.07.2024_00h00	regulation of dopamine secretion	TRUE	[5, 6, 7, 8, 9]	[Group1]	3	9.09091	0.000101744	0.000113483	{Group1=1.8174084019177374E-4}	{Group1=1.8174084019177374E-4}	[Entpd1, Myo5a, Syt1]	[Abat, Chrna4, Chrna6, Chrnb2, Cnr1, Cxcl12, Drd2, Drd3, Dtnbp1, Entpd1, Gabbr1, Gm37013, Grm2, Htr1b, Htr2a, Htr6, Kcna2, Myo5a, Npy2r, Oprk1, Pcdha4, Pcp4, Pink1, Prkcb, Rab3a, Rtn4, Slc18a1, Snca, Sncg, Syt1, Syt11, Syt4, Syt7]
GO:0019226	GO_BiologicalProcess-EBI-UniProt-GOA-ACAP-ARAP_08.07.2024_00h00	transmission of nerve impulse	TRUE	[3, 4]	[Group2]	5	4.38596	1.54501e-05	2.24027e-05	{Group2=1.2046945885824874E-5}	{Group2=1.6062594514433166E-5}	[Cacnb4, Cntnap2, Grm7, Kcnd2, Kcnma1]	[Agt, Ank3, Atp1a2, Atp1a3, Avp, Avpr1a, Cacna1a, Cacna1e, Cacna1g, Cacna1h, Cacna1i, Cacnb4, Cacng2, Cacng3, Cacng4, Cacng5, Cacng7, Cacng8, Cartpt, Chrm5, Chrna1, Chrna4, Chrna5, Chrna7, Chrnb2, Chrnb4, Clcn1, Cldn19, Cntnap1, Cntnap2, Col6a1, Dcdc2a, Dmrt3, Dpp6, Drd1, Drd5, Ffar3, Fgf12, Fkbp1b, Fmr1, Gba, Ghrl, Ghsr, Gjd2, Glra1, Gper1, Gpr35, Gpr88, Gria1, Grik2, Grm7, Hcn1, Hcrt, Ifng, Il6…
GO:0019228	GO_BiologicalProcess-EBI-UniProt-GOA-ACAP-ARAP_08.07.2024_00h00	neuronal action potential	FALSE	[4, 5]	[Group2]	3	4.83871	0.000666471	0.000666471	{Group2=1.2046945885824874E-5}	{Group2=1.6062594514433166E-5}	[Cntnap2, Kcnd2, Kcnma1]	[Ank3, Cacna1g, Cacna1h, Cacna1i, Chrna1, Chrna4, Chrna5, Chrna7, Chrnb2, Chrnb4, Cntnap2, Dcdc2a, Dpp6, Drd1, Ffar3, Fgf12, Fmr1, Gba, Gjd2, Glra1, Gper1, Gpr35, Gpr88, Gria1, Grik2, Hcn1, Ifng, Kcna1, Kcna2, Kcnc4, Kcnd2, Kcnma1, Kcnmb2, Kcnmb3, Kcnmb4, Kcnq2, Kcnq3, Mtnr1b, Mtor, Myh14, Myh7b, Npr2, P2rx1, P2rx2, P2rx3, P2rx4, P2rx7, Pawr, Pmp22, Rapgef4, Scn10a, Scn11a, Scn1a, Scn2a, Scn3a, S…
GO:0043113	GO_BiologicalProcess-EBI-UniProt-GOA-ACAP-ARAP_08.07.2024_00h00	receptor clustering	FALSE	[5, 6]	[Group3]	4	5.12821	6.32637e-05	7.64436e-05	{Group3=1.7728478121772835E-15}	{Group3=7.091391248709134E-15}	[Lrrtm4, Magi2, Nlgn1, Nrxn1]	[Agrn, Akap5, Arhgef9, Cacna1a, Cd81, Cdh2, Cdk5, Chrdl1, Clec2i, Colq, Corin, Crk, Crkl, Dlg1, Dlg2, Dlg3, Dlg4, Dok7, Dvl1, Etv5, Farp1, Flna, Fnta, Frrs1l, Fzd9, Glrb, Gphn, Grik2, Grik5, Grin2b, Grip2, Gripap1, Gsn, Htr1a, Ift122, Itga4, Itgal, Itgb1bp1, Itgb7, Lgals9, Lhfpl4, Lrp4, Lrp5, Lrrc7, Lrrtm4, Magi2, Mesd, Mpp2, Musk, Nlgn1, Nlgn2, Nme7, Nrxn1, Nrxn2, Pak1, Pick1, Pigr, Ptn, Rac1, R…
GO:0048512	GO_BiologicalProcess-EBI-UniProt-GOA-ACAP-ARAP_08.07.2024_00h00	circadian behavior	FALSE	[3, 4]	[Group2]	4	4.87805	7.69411e-05	8.92516e-05	{Group2=1.2046945885824874E-5}	{Group2=1.6062594514433166E-5}	[Cntnap2, Kcnd2, Kcnma1, Nlgn1]	[Ada, Adora1, Adora2a, Adrb1, Ahcy, Alb, Ankfn1, Bloc1s6, Btbd9, Casp1, Chrnb2, Ciart, Cntnap2, Cort, Csf2, Csnk1e, Drd1, Drd2, Drd3, Egr1, Fxr1, Gabrb3, Ghrh, Ghrhr, Ghrl, Gpr157, Gpr176, Hcrtr2, Id2, Il6, Kcna2, Kcnd2, Kcnma1, Lepr, Mapk10, Mc3r, Mta1, Mtnr1b, Mtor, Mup1, Mup11, Mup12, Mup13, Mup16, Mup18, Mup19, Mup2, Mup3, Mup4, Mup5, Mup6, Mup7, Mup8, Mup9, Naglu, Ncoa2, Ncor1, Nlgn1, Nlgn3,…
GO:0051489	GO_BiologicalProcess-EBI-UniProt-GOA-ACAP-ARAP_08.07.2024_00h00	regulation of filopodium assembly	FALSE	[6, 7, 8]	[Group3]	4	7.27273	1.5855e-05	2.18951e-05	{Group3=1.7728478121772835E-15}	{Group3=7.091391248709134E-15}	[Gpm6a, Nlgn1, Nrxn1, Tenm2]	[Abitram, Actr3, Agrn, Arap1, Arf6, Arhgap44, Arpc2, Capzb, Ccl21a, Ccr7, Cdc42, Cln3, Daam2, Dbn1, Dmtn, Dnm3, Dock11, Dpysl3, Ephb2, Espn, Fmr1, Fnbp1l, Fscn1, Gap43, Gpm6a, Mien1, Myo10, Myo3a, Myo3b, Neurl1a, Nlgn1, Nrp1, Nrxn1, Palm, Pik3r1, Plppr5, Ppp1r16b, Ppp1r9a, Prkcd, Prkcq, Rab17, Rab3ip, Rab5a, Rac1, Rala, Rhoq, Ripor2, Srf, Stau2, Tenm2, Tgfb3, Tgfbr1, Trpm2, Wasl, Zmynd8]
GO:0051965	GO_BiologicalProcess-EBI-UniProt-GOA-ACAP-ARAP_08.07.2024_00h00	positive regulation of synapse assembly	FALSE	[4, 5, 6, 7, 8]	[Group3]	6	6.81818	1.51539e-07	6.27803e-07	{Group3=1.7728478121772835E-15}	{Group3=7.091391248709134E-15}	[Adgrb3, Il1rapl1, Lrrtm4, Nlgn1, Nrxn1, Ptprd]	[Actr3, Adgrb1, Adgrb2, Adgrb3, Adgre5, Adgrl1, Adgrl2, Adgrl3, Adgrl4, Adnp, Agrn, Amigo1, Amigo2, Amigo3, Asic2, Bdnf, Bhlhb9, Cbln1, Cbln2, Celsr1, Celsr2, Clstn1, Clstn2, Clstn3, Cux2, Dlg4, Dlg5, Eef2k, Efna5, Ephb1, Ephb2, Ephb3, Flrt1, Flrt2, Flrt3, Ghrl, Grid2, Gsk3b, Il1rap, Il1rapl1, Iqsec1, Iqsec2, Lingo2, Lingo4, Lrrc24, Lrrc4b, Lrrn1, Lrrn3, Lrrtm1, Lrrtm2, Lrrtm3, Lrrtm4, Lrtm1, Lrt…
GO:0071709	GO_BiologicalProcess-EBI-UniProt-GOA-ACAP-ARAP_08.07.2024_00h00	membrane assembly	FALSE	[5]	[Group3]	5	8.47458	5.91226e-07	1.55869e-06	{Group3=1.7728478121772835E-15}	{Group3=7.091391248709134E-15}	[Il1rapl1, Magi2, Nlgn1, Nrxn1, Ptprd]	[2610002M06Rik, Ank3, Ankle2, Anxa2, Banf1, Brox, Cav1, Cav2, Cav3, Cdh2, Chmp1a, Chmp1b, Chmp2a, Chmp2b, Chmp3, Chmp4b, Chmp4c, Chmp5, Chmp6, Chmp7, Clec2i, Col6a1, Corin, Dmkn, Emp2, Ephb2, Flot1, Hdac3, Il1rapl1, Lrch4, Lrp4, Mafb, Magi2, Nlgn1, Nlgn2, Nlgn3, Nlgn4l, Nrxn1, Nrxn2, Nsfl1c, Pacsin2, Psap, Pten, Ptprd, Reep3, Reep4, Rftn1, S100a10, Spast, Sptbn1, Stx2, Stx4a, Tlcd1, Tlcd2, Ubxn2a…
GO:0097090	GO_BiologicalProcess-EBI-UniProt-GOA-ACAP-ARAP_08.07.2024_00h00	presynaptic membrane organization	FALSE	[5, 6]	[Group3]	5	41.6667	1.03218e-10	1.49666e-09	{Group3=1.7728478121772835E-15}	{Group3=7.091391248709134E-15}	[Il1rapl1, Lrrtm4, Nlgn1, Nrxn1, Ptprd]	[Cntn2, Corin, Il1rapl1, Lrp4, Lrrtm4, Nlgn1, Nlgn2, Nlgn3, Nlgn4l, Nrxn1, Pten, Ptprd]
GO:0097091	GO_BiologicalProcess-EBI-UniProt-GOA-ACAP-ARAP_08.07.2024_00h00	synaptic vesicle clustering	FALSE	[5, 7]	[Group3]	3	15	2.1806e-05	2.87443e-05	{Group3=1.7728478121772835E-15}	{Group3=7.091391248709134E-15}	[Magi2, Nlgn1, Nrxn1]	[Bcl2l1, Bsn, Cdh2, Ctbp1, Ctnnb1, Magi2, Nlgn1, Nlgn2, Nlgn3, Nrxn1, Pcdh17, Pclo, Picalm, Pten, Rab3a, Snap91, Syn1, Syn2, Syn3, Syndig1]
GO:0097106	GO_BiologicalProcess-EBI-UniProt-GOA-ACAP-ARAP_08.07.2024_00h00	postsynaptic density organization	FALSE	[6, 8]	[Group3]	6	9.23077	2.42494e-08	1.75808e-07	{Group3=1.7728478121772835E-15}	{Group3=7.091391248709134E-15}	[Cntnap2, Magi2, Nlgn1, Nrxn1, Nrxn3, Ptprd]	[Abi3, Abi3bp, Adgrl3, Arf6, C1ql2, C1ql3, Cadm1, Caskin1, Cbln1, Cdh2, Cfl1, Cntnap1, Cntnap2, Cript, Csmd2, Ctnnd2, Dbn1, Dgkz, Dlg1, Dlg2, Dlg3, Dlg4, Dlgap1, Fgfr1, Git1, Gphn, Grid2, Hspa8, Il1rap, Itgb1, Itgb3, Lrfn1, Lrfn4, Lrrc4, Lrrc4b, Lrrtm1, Lrrtm2, Magi2, Mpp2, Nlgn1, Nlgn2, Nptx1, Nrxn1, Nrxn2, Nrxn3, Ntrk3, Ophn1, Prickle1, Prickle2, Pten, Ptk2b, Ptprd, Ptprs, Rapsn, Reln, Shank1, …
GO:0099068	GO_BiologicalProcess-EBI-UniProt-GOA-ACAP-ARAP_08.07.2024_00h00	postsynapse assembly	FALSE	[5, 6, 7]	[Group3]	5	5.55556	4.86376e-06	8.81557e-06	{Group3=1.7728478121772835E-15}	{Group3=7.091391248709134E-15}	[Magi2, Nlgn1, Nrxn1, Nrxn3, Ptprd]	[Abi3, Abi3bp, Afdn, Arhgap33, Arhgef15, Arhgef9, Asic1, Asic2, C1ql2, C1ql3, Carmil3, Caskin1, Cbln1, Cc2d1a, Cdh2, Corin, Cpeb3, Cript, Crk, Crkl, Crmp1, Csmd2, Dclk1, Dcx, Dock10, Dock7, Ephb2, Fam107a, Fgfr1, Gap43, Gna13, Grid2, Htr4, Il1rap, Lrfn1, Lrfn4, Lrp4, Lrrc4b, Lrrtm1, Lrrtm2, Lzts1, Lzts3, Magi2, Map1b, Mark1, Nae1, Ncoa3, Nectin3, Nedd8, Neurl1a, Nlgn1, Nlgn2, Nlgn3, Nlgn4l, Nptx1…
GO:0099106	GO_MolecularFunction-EBI-UniProt-GOA-ACAP-ARAP_08.07.2024_00h00	ion channel regulator activity	FALSE	[4]	[Group3]	6	4.10959	2.99819e-06	6.21053e-06	{Group3=1.7728478121772835E-15}	{Group3=7.091391248709134E-15}	[Dpp10, Fgf14, Grm7, Kcnip4, Nrxn1, Nrxn3]	[Abcc9, Adrb2, Akap9, Akt1, Amigo1, Ank2, Areg, Atp2b4, Bsnd, Cabp1, Cabp2, Cabp4, Cabp5, Cacnb2, Cacnb3, Cacng1, Cacng4, Cacng6, Cacng7, Cacng8, Calm1, Calm2, Calm3, Cav1, Cav3, Cftr, Commd1, Crisp4, Dlg1, Dpp10, Dpp6, Ensa, Fgf11, Fgf12, Fgf13, Fgf14, Fkbp1b, Flna, Fxyd1, Fxyd2, Fxyd3, Fxyd4, Fxyd5, Fxyd6, Fxyd7, Gem, Glrx, Gmnn, Gnb2, Gpd1l, Gpld1, Grm2, Grm3, Grm7, Hpcal4, Itpr1, Kcnab1, Kcna…
GO:0099151	GO_BiologicalProcess-EBI-UniProt-GOA-ACAP-ARAP_08.07.2024_00h00	regulation of postsynaptic density assembly	FALSE	[6, 7, 8, 9, 10]	[Group3]	3	14.2857	2.53906e-05	3.20143e-05	{Group3=1.7728478121772835E-15}	{Group3=7.091391248709134E-15}	[Nlgn1, Nrxn1, Ptprd]	[Abi3, Abi3bp, Caskin1, Cbln1, Cript, Fgfr1, Grid2, Il1rap, Lrfn1, Lrfn4, Lrrc4b, Lrrtm1, Lrrtm2, Nlgn1, Nrxn1, Prickle1, Prickle2, Ptk2b, Ptprd, Ptprs, Sipa1l1]
GO:0099172	GO_BiologicalProcess-EBI-UniProt-GOA-ACAP-ARAP_08.07.2024_00h00	presynapse organization	FALSE	[4, 6]	[Group3]	6	8.95522	2.91742e-08	1.6921e-07	{Group3=1.7728478121772835E-15}	{Group3=7.091391248709134E-15}	[Cacna2d3, Il1rapl1, Nlgn1, Nrg1, Nrxn1, Ptprd]	[App, Arf6, Arhgef7, Bsn, C5ar1, Cacna2d3, Cadm1, Cap2, Cbln1, Chd4, Clstn3, Cntn5, Corin, Dkk1, Dvl1, Efnb1, Efnb2, Efnb3, Eif4g1, Farp1, Fzd1, Fzd5, Gpc4, Grid2, Igsf11, Il1rap, Il1rapl1, Il1rapl2, Lrfn3, Lrfn4, Lrfn5, Lrp4, Lrrc4b, Lrrtm1, Lrrtm3, Mdga1, Mdga2, Nlgn1, Nlgn2, Nlgn3, Nlgn4l, Nrg1, Nrxn1, Ntng2, Ntrk3, Pcdh17, Pclo, Pfn2, Picalm, Pls3, Ppfia2, Pten, Ptprd, Ptprs, Sdcbp, Slitrk1, …
GO:0099174	GO_BiologicalProcess-EBI-UniProt-GOA-ACAP-ARAP_08.07.2024_00h00	regulation of presynapse organization	FALSE	[5, 6, 7]	[Group3]	5	11.6279	1.17555e-07	5.68181e-07	{Group3=1.7728478121772835E-15}	{Group3=7.091391248709134E-15}	[Cacna2d3, Il1rapl1, Nlgn1, Nrg1, Nrxn1]	[App, Arf6, Cacna2d3, Cbln1, Clstn3, Dkk1, Efnb3, Eif4g1, Farp1, Fzd1, Gpc4, Grid2, Igsf11, Il1rap, Il1rapl1, Il1rapl2, Lrfn3, Lrfn4, Lrfn5, Lrrc4b, Lrrtm1, Lrrtm3, Mdga1, Mdga2, Nlgn1, Nlgn2, Nlgn3, Nrg1, Nrxn1, Ntng2, Ntrk3, Picalm, Slitrk1, Slitrk2, Slitrk3, Slitrk4, Slitrk5, Slitrk6, Snap91, Snca, Vps35, Wnt3a, Wnt7a]
GO:0099558	GO_BiologicalProcess-EBI-UniProt-GOA-ACAP-ARAP_08.07.2024_00h00	maintenance of synapse structure	FALSE	[6]	[Group3]	5	10	2.54979e-07	8.21598e-07	{Group3=1.7728478121772835E-15}	{Group3=7.091391248709134E-15}	[Adgrb3, Cntnap2, Magi2, Nlgn1, Nrxn1]	[Adgrb3, Adgrl3, Appl1, Arf6, Bsn, C1ql1, Cadm1, Cbln1, Cbln2, Cbln3, Chchd10, Cntnap2, Csmd2, Ctbp2, Ctnnd2, Dgkz, Dlg1, Dlg2, Dlg3, Dlg4, Dlgap1, Erc1, Erc2, Git1, Gphn, Grn, Hspa8, Itgb1, Itgb3, L1cam, Magi2, Mpp2, Nlgn1, Nrxn1, Ophn1, Pclo, Plxna4, Prickle1, Prickle2, Rab3a, Rapsn, Rimbp2, Rims1, Rims2, Sema3a, Shank1, Shank2, Shank3, Sort1, Syngap1]
GO:1901890	GO_BiologicalProcess-EBI-UniProt-GOA-ACAP-ARAP_08.07.2024_00h00	positive regulation of cell junction assembly	FALSE	[4, 5, 6, 7]	[Group3]	8	5.88235	3.56766e-09	3.44874e-08	{Group3=1.7728478121772835E-15}	{Group3=7.091391248709134E-15}	[Adgrb3, Cntnap2, Fmn1, Il1rapl1, Lrrtm4, Nlgn1, Nrxn1, Ptprd]	[Abl1, Ace2, Actr3, Acvrl1, Adgrb1, Adgrb2, Adgrb3, Adgre5, Adgrl1, Adgrl2, Adgrl3, Adgrl4, Adnp, Agrn, Agt, Amigo1, Amigo2, Amigo3, Asic2, Bdnf, Bhlhb9, Cav1, Cbln1, Cbln2, Celsr1, Celsr2, Cfl1, Cldn1, Cldn19, Cldn3, Cldn5, Clstn1, Clstn2, Clstn3, Cntnap2, Col16a1, Crb3, Cux2, Dlg4, Dlg5, Eef2k, Efna5, Enpp2, Epb41l5, Epha2, Ephb1, Ephb2, Ephb3, Fermt2, Flot1, Flrt1, Flrt2, Flrt3, Fmn1, Gdf2, Gh…
GO:1904861	GO_BiologicalProcess-EBI-UniProt-GOA-ACAP-ARAP_08.07.2024_00h00	excitatory synapse assembly	FALSE	[6, 7]	[Group3]	5	11.6279	1.17555e-07	5.68181e-07	{Group3=1.7728478121772835E-15}	{Group3=7.091391248709134E-15}	[Cntnap2, Nlgn1, Nrxn1, Nrxn3, Ptprd]	[Abi3, Abi3bp, C1ql2, C1ql3, Caskin1, Cbln1, Cntnap2, Cript, Csmd2, Fgfr1, Grid2, Il1rap, Lrfn1, Lrfn4, Lrrc4, Lrrc4b, Lrrtm1, Lrrtm2, Nlgn1, Nlgn2, Nptn, Nptx1, Nrxn1, Nrxn2, Nrxn3, Ntrk3, Plxnb2, Prickle1, Prickle2, Pten, Ptk2b, Ptpn13, Ptprd, Ptprs, Reln, Sema4a, Shank3, Sipa1l1, Slitrk3, Srgap2, Vstm5, Wnt7a, Zdhhc12]
R-MMU:6794346	REACTOME_Reactions_23.09.2024	NRXNs bind NLGNs	FALSE	[-1]	[Group3]	3	60	1.96981e-07	7.14056e-07	{Group3=1.7728478121772835E-15}	{Group3=7.091391248709134E-15}	[Nlgn1, Nrxn1, Nrxn3]	[Nlgn1, Nlgn2, Nlgn3, Nrxn1, Nrxn3]
R-MMU:6794361	REACTOME_Pathways_23.09.2024	Neurexins and neuroligins	FALSE	[-1]	[Group3]	4	13.3333	1.34095e-06	2.99136e-06	{Group3=1.7728478121772835E-15}	{Group3=7.091391248709134E-15}	[Lrrtm4, Nlgn1, Nrxn1, Nrxn3]	[Cask, Dlg2, Dlg3, Dlg4, Dlgap1, Dlgap2, Dlgap3, Dlgap4, Epb41, Epb41l1, Epb41l2, Epb41l3, Epb41l5, Grm1, Grm5, Homer1, Homer2, Homer3, Lrrtm1, Lrrtm2, Lrrtm3, Lrrtm4, Nlgn1, Nlgn2, Nlgn3, Nrxn1, Nrxn3, Shank1, Shank3, Sorbs2]
R-MMU:6794362	REACTOME_Pathways_23.09.2024	Protein-protein interactions at synapses	FALSE	[-1]	[Group3]	5	7.69231	9.63257e-07	2.32787e-06	{Group3=1.7728478121772835E-15}	{Group3=7.091391248709134E-15}	[Lrrtm4, Nlgn1, Nrxn1, Nrxn3, Ptprd]	[Cask, Dlg1, Dlg2, Dlg3, Dlg4, Dlgap1, Dlgap2, Dlgap3, Dlgap4, Epb41, Epb41l1, Epb41l2, Epb41l3, Epb41l5, Flot1, Flot2, Gria1, Gria3, Gria4, Grin1, Grin2a, Grin2b, Grin2c, Grin2d, Grm1, Grm5, Homer1, Homer2, Homer3, Il1rap, Il1rapl2, Lrfn1, Lrfn2, Lrfn3, Lrfn4, Lrrc4b, Lrrtm1, Lrrtm2, Lrrtm3, Lrrtm4, Nlgn1, Nlgn2, Nlgn3, Nrxn1, Nrxn3, Ntrk3, Ppfia1, Ppfia2, Ppfia3, Ppfia4, Ppfibp1, Ppfibp2, Ptprd…
R-MMU:6797554	REACTOME_Reactions_23.09.2024	ABP1 binds SHANK proteins	FALSE	[-1]	[Group3]	3	20	8.78885e-06	1.41598e-05	{Group3=1.7728478121772835E-15}	{Group3=7.091391248709134E-15}	[Nlgn1, Nrxn1, Nrxn3]	[Dlg2, Dlg3, Dlg4, Dlgap1, Dlgap2, Dlgap3, Dlgap4, Nlgn1, Nlgn2, Nlgn3, Nrxn1, Nrxn3, Shank1, Shank3, Sorbs2]
R-MMU:6797568	REACTOME_Reactions_23.09.2024	NRXNs bind CASK:Protein 4.1	FALSE	[-1]	[Group3]	3	27.2727	3.21222e-06	6.21029e-06	{Group3=1.7728478121772835E-15}	{Group3=7.091391248709134E-15}	[Nlgn1, Nrxn1, Nrxn3]	[Cask, Epb41, Epb41l1, Epb41l2, Epb41l3, Epb41l5, Nlgn1, Nlgn2, Nlgn3, Nrxn1, Nrxn3]
R-MMU:6797974	REACTOME_Reactions_23.09.2024	LRRTMs bind NRXNs	FALSE	[-1]	[Group3]	3	50	3.93191e-07	1.14025e-06	{Group3=1.7728478121772835E-15}	{Group3=7.091391248709134E-15}	[Lrrtm4, Nrxn1, Nrxn3]	[Lrrtm1, Lrrtm2, Lrrtm3, Lrrtm4, Nrxn1, Nrxn3]

### Sheet: micro_stringDB
# background genes	# genes	category	description	FDR value	genes	network.SUID	nodes.SUID	p-value	PMID	term name	transferred FDR value
338	8	GO Biological Process	Synapse organization	6.94e-08	Magi2|Il1rapl1|Cntnap2|Lrrtm4|Ctnna2|Nrxn1|Nrxn3|Nlgn1	3856	1362|1404|1530|1389|1383|1473|1440|1482	4.38e-12		GO:0050808	0.715864
397	8	GO Biological Process	Trans-synaptic signaling	9.97e-08	Ptchd1|Tenm2|Syt1|Il1rapl1|Cntnap2|Nrxn1|Nrxn3|Nlgn1	3856	1386|1413|1374|1404|1530|1473|1440|1482	1.54e-11		GO:0099537	0.70013
8	3	GO Biological Process	Presynaptic membrane assembly	2.14e-05	Il1rapl1|Nrxn1|Nlgn1	3856	1404|1473|1482	2.71e-08		GO:0097105	0.466959
21	3	GO Biological Process	Vocalization behavior	0.00012	Cntnap2|Nrxn1|Nrxn3	3856	1530|1473|1440	3.3e-07		GO:0071625	0.392082
810	6	GO Biological Process	Brain development	0.0009	Ptchd1|Syt1|Cntnap2|Cadm2|Ctnna2|Nrxn1	3856	1386|1374|1530|1380|1383|1473	3.65e-06		GO:0007420	0.304576
4	2	GO Biological Process	Neuroligin clustering involved in postsynaptic membrane assembly	0.0012	Magi2|Nrxn1	3856	1362|1473	4.89e-06		GO:0097118	0.292082
5	2	GO Biological Process	Retrograde trans-synaptic signaling by trans-synaptic protein complex	0.0016	Tenm2|Nlgn1	3856	1413|1482	6.85e-06		GO:0098942	0.279588
5	2	GO Biological Process	Inhibitory chemical synaptic transmission	0.0016	Ptchd1|Cntnap2	3856	1386|1530	6.85e-06		GO:0098977	0.279588
525	5	GO Biological Process	Neuron projection morphogenesis	0.002	Tenm2|Cntnap2|Ctnna2|Nrxn1|Nlgn1	3856	1413|1530|1383|1473|1482	9.02e-06		GO:0048812	0.269897
6	2	GO Biological Process	AMPA glutamate receptor clustering	0.002	Lrrtm4|Nlgn1	3856	1389|1482	9.13e-06		GO:0097113	0.269897
8	2	GO Biological Process	Positive regulation of synaptic vesicle clustering	0.0026	Magi2|Nlgn1	3856	1362|1482	1.47e-05		GO:2000809	0.258503
91	3	GO Biological Process	Regulation of synaptic vesicle exocytosis	0.0035	Syt1|Nrxn3|Nlgn1	3856	1374|1440|1482	2.14e-05		GO:2000300	0.245593
18	2	GO Biological Process	Prepulse inhibition	0.0084	Ctnna2|Nrxn1	3856	1383|1473	6.17e-05		GO:0060134	0.207572
19	2	GO Biological Process	Neuron projection arborization	0.009	Cntnap2|Nlgn1	3856	1530|1482	6.82e-05		GO:0140058	0.204576
