## Supplementary Table 4 for "Insulin resistance alters cortical inhibitory neurons and microglia to exacerbate Alzheimer’s knock-in mouse phenotypes"

### Sheet: DEGs_astrocytes
group	names	scores	logfoldchanges	pvals	pvals_adj	pct_nz_group			group	names	scores	logfoldchanges	pvals	pvals_adj	pct_nz_group			group	names	scores	logfoldchanges	pvals	pvals_adj	pct_nz_group
WT_HFD	Apoe	9.62607	0.50803	6.21e-22	4.02e-18	0.841158			dKI_CtrD	Apoe	11.8749	0.625951	1.6e-32	1.04e-28	0.849298			dKI_HFD	Dpp10	12.7338	0.92134	3.84e-37	1.42e-33	0.61732
WT_HFD	Rsrp1	8.17838	0.506729	2.88e-16	1.24e-12	0.627974			dKI_CtrD	Gfap	11.6915	2.16411	1.41e-31	7.3e-28	0.252874			dKI_HFD	Kcnip4	12.2365	0.783161	1.98e-34	5.71e-31	0.724948
WT_HFD	Son	7.50547	0.293317	6.12e-14	1.59e-10	0.892283			dKI_CtrD	Mt1	7.9698	0.971179	1.59e-15	3.43e-12	0.311622			dKI_HFD	Gm42418	11.8928	0.251932	1.29e-32	3.34e-29	1
WT_HFD	AC149090.1	6.91623	0.421938	4.64e-12	7.51e-09	0.653376			dKI_CtrD	Cst3	6.58477	0.429348	4.56e-11	7.87e-08	0.658152			dKI_HFD	Dlg2	11.3412	0.665888	8.2e-30	1.77e-26	0.745567
WT_HFD	Gm20713	6.51265	0.305068	7.38e-11	1.01e-07	0.856592			dKI_CtrD	C4b	5.79835	1.53899	6.7e-09	7.88e-06	0.143891			dKI_HFD	Nrxn3	10.8559	0.738639	1.87e-27	3.73e-24	0.693196
WT_HFD	Gm9925	6.44975	0.684868	1.12e-10	1.38e-07	0.307717			dKI_CtrD	Ptgds	5.62652	0.423503	1.84e-08	1.98e-05	0.563644			dKI_HFD	Nkain2	10.1228	0.832779	4.38e-24	7.56e-21	0.519175
WT_HFD	Rorb	6.08881	0.328211	1.14e-09	1.23e-06	0.760129			dKI_CtrD	Cdk8	5.10685	0.270705	3.28e-07	0.000292506	0.742869			dKI_HFD	Celf2	10.1045	0.473597	5.28e-24	8.54e-21	0.879175
WT_HFD	Mt1	5.86303	0.676593	4.54e-09	4.2e-06	0.275884			dKI_CtrD	Nrgn	4.98604	0.473383	6.16e-07	0.000511375	0.378033			dKI_HFD	Apoe	9.84065	0.52572	7.52e-23	1.15e-19	0.836701
WT_HFD	Prdx6	5.84806	0.484755	4.97e-09	4.44e-06	0.408039			dKI_CtrD	Tmsb4x	4.9812	0.41243	6.32e-07	0.000511375	0.461047			dKI_HFD	Lrrtm4	9.71299	0.820655	2.65e-22	3.82e-19	0.488247
WT_HFD	Pcyt2	5.82574	0.711317	5.69e-09	4.91e-06	0.264309			dKI_CtrD	Fth1	4.88496	0.38741	1.03e-06	0.000811802	0.508727			dKI_HFD	Nrg3	9.41604	0.668412	4.68e-21	6.38e-18	0.620206
WT_HFD	Neat1	5.73004	0.539967	1e-08	8.13e-06	0.343087			dKI_CtrD	Cd9	4.74903	1.2552	2.04e-06	0.00151232	0.134951			dKI_HFD	Ptprd	9.12531	0.529452	7.15e-20	8.82e-17	0.781443
WT_HFD	Hif3a	5.52505	0.675104	3.29e-08	2.51e-05	0.253698			dKI_CtrD	Cspg5	4.43604	0.314307	9.16e-06	0.00593207	0.589187			dKI_HFD	Tenm2	8.83878	0.741691	9.68e-19	1.09e-15	0.476701
WT_HFD	Cspg5	5.00792	0.328155	5.5e-07	0.000331352	0.597428			dKI_CtrD	Prdx6	4.34286	0.395371	1.41e-05	0.00888309	0.389527			dKI_HFD	Meg3	8.56044	0.305914	1.12e-17	1.16e-14	0.942268
WT_HFD	Slc27a1	4.96149	0.387314	7e-07	0.000402557	0.42508			dKI_CtrD	Aqp4	4.23948	0.607199	2.24e-05	0.0126126	0.223925			dKI_HFD	Opcml	8.36419	0.641391	6.05e-17	5.81e-14	0.519588
WT_HFD	Adam23	4.91828	0.465365	8.73e-07	0.000491498	0.33955			dKI_CtrD	Lama2	-3.9279	-0.286869	8.57e-05	0.039626	0.451256			dKI_HFD	Csmd1	8.3237	0.571475	8.53e-17	7.89e-14	0.660619
WT_HFD	Cst3	4.87428	0.30616	1.09e-06	0.000601714	0.642444			dKI_CtrD	Phlpp1	-4.09225	-0.277163	4.27e-05	0.0208739	0.468284			dKI_HFD	Nlgn1	8.14884	0.358834	3.67e-16	3.28e-13	0.884536
WT_HFD	Leng8	4.856	0.433764	1.2e-06	0.000633041	0.361736			dKI_CtrD	Ablim1	-4.09722	-0.501176	4.18e-05	0.0208233	0.210728			dKI_HFD	Fgf14	8.0953	0.518829	5.71e-16	4.77e-13	0.710515
WT_HFD	Bcan	4.72926	0.339491	2.25e-06	0.00114419	0.503859			dKI_CtrD	Nrg1	-4.09743	-0.422642	4.18e-05	0.0208233	0.292039			dKI_HFD	Snhg11	7.84226	0.391099	4.43e-15	3.37e-12	0.886186
WT_HFD	Rhou	4.41374	0.713411	1.02e-05	0.00424363	0.187138			dKI_CtrD	Rbfox1	-4.16739	-0.250004	3.08e-05	0.0159756	0.553427			dKI_HFD	Rbfox1	7.807	0.507506	5.86e-15	4.33e-12	0.678763
WT_HFD	Plpp3	4.252	0.252443	2.12e-05	0.00831316	0.66045			dKI_CtrD	Pde8b	-4.16997	-0.334106	3.05e-05	0.0159756	0.389102			dKI_HFD	Gfap	7.64668	1.61772	2.06e-14	1.44e-11	0.189278
WT_HFD	Ubb	4.19333	0.375249	2.75e-05	0.0098869	0.351768			dKI_CtrD	Phactr1	-4.20478	-0.263461	2.61e-05	0.0143989	0.535121			dKI_HFD	Lingo2	7.64159	0.735087	2.15e-14	1.46e-11	0.386804
WT_HFD	Mfap3l	4.15041	0.598787	3.32e-05	0.011773	0.199035			dKI_CtrD	Phka1	-4.24486	-0.359795	2.19e-05	0.0125871	0.371648			dKI_HFD	Kcnh7	7.39066	0.781707	1.46e-13	9.46e-11	0.348454
WT_HFD	Tox	4.0559	0.318165	4.99e-05	0.0163706	0.43537			dKI_CtrD	Dennd1a	-4.25292	-0.302718	2.11e-05	0.0125106	0.467859			dKI_HFD	Lrp1b	7.36877	0.406316	1.72e-13	1.06e-10	0.741031
WT_HFD	Glul	4.02558	0.292635	5.68e-05	0.0183972	0.49164			dKI_CtrD	Kcnd2	-4.51299	-0.375997	6.39e-06	0.00424428	0.40911			dKI_HFD	Syt1	7.32271	0.476731	2.43e-13	1.46e-10	0.633402
WT_HFD	Fth1	4.00839	0.300267	6.11e-05	0.0193066	0.498392			dKI_CtrD	Cdh20	-4.59463	-0.407609	4.34e-06	0.00295429	0.342273			dKI_HFD	Lrrc4c	7.24952	0.390199	4.18e-13	2.45e-10	0.774021
WT_HFD	Prelid3a	3.98055	0.515241	6.88e-05	0.0214521	0.218328			dKI_CtrD	Pitpnc1	-4.62099	-0.264373	3.82e-06	0.00267302	0.647935			dKI_HFD	Nav3	7.2469	0.672085	4.26e-13	2.45e-10	0.407423
WT_HFD	Nr3c2	3.95368	0.317678	7.7e-05	0.0232335	0.414791			dKI_CtrD	Adgrl3	-5.14238	-0.267358	2.71e-07	0.000250892	0.654747			dKI_HFD	C4b	7.21494	1.77527	5.4e-13	3.04e-10	0.164948
WT_HFD	Ckb	3.89081	0.289558	9.99e-05	0.0294004	0.456913			dKI_CtrD	Auts2	-5.36145	-0.264795	8.26e-08	8.22e-05	0.706684			dKI_HFD	Grm5	7.11804	0.567239	1.09e-12	5.91e-10	0.497732
WT_HFD	Tcf25	3.83568	0.305142	0.000125218	0.0352461	0.414469			dKI_CtrD	Trpm3	-5.70781	-0.327164	1.14e-08	1.29e-05	0.696467			dKI_HFD	Nrg1	7.06164	0.62222	1.65e-12	8.7e-10	0.447835
WT_HFD	4930402H24Rik	3.79294	0.252987	0.000148872	0.0404798	0.563666			dKI_CtrD	Prex2	-5.87902	-0.288365	4.13e-09	5.09e-06	0.704555			dKI_HFD	Pcdh9	6.80995	0.250352	9.76e-12	4.96e-09	0.938557
WT_HFD	Mir124a-1hg	-3.74889	-0.38443	0.000177619	0.0469349	0.263023			dKI_CtrD	Fat3	-5.97991	-0.509634	2.23e-09	2.89e-06	0.355045			dKI_HFD	Sgcz	6.61634	0.666772	3.68e-11	1.83e-08	0.358763
WT_HFD	Cacna1e	-3.82663	-0.59238	0.000129908	0.0361731	0.141801			dKI_CtrD	Slco1c1	-5.98386	-0.506333	2.18e-09	2.89e-06	0.35249			dKI_HFD	Cntnap2	6.54785	0.570682	5.84e-11	2.85e-08	0.437938
WT_HFD	Rgs6	-3.86702	-0.289452	0.000110173	0.0317005	0.402251			dKI_CtrD	Erbb4	-6.06455	-0.72112	1.32e-09	1.9e-06	0.215837			dKI_HFD	Il1rapl1	6.50953	0.449884	7.54e-11	3.55e-08	0.668866
WT_HFD	Nav3	-3.87109	-0.396786	0.000108348	0.0315255	0.251768			dKI_CtrD	Gm26512	-6.28694	-0.81281	3.24e-10	4.93e-07	0.189017			dKI_HFD	Sgcd	6.46917	0.994357	9.85e-11	4.56e-08	0.236701
WT_HFD	Grin2a	-3.95306	-0.458404	7.72e-05	0.0232335	0.208682			dKI_CtrD	Gphn	-6.49335	-0.335062	8.39e-11	1.36e-07	0.653044			dKI_HFD	Grm7	6.06631	0.585717	1.31e-09	5.65e-07	0.380619
WT_HFD	Erbb4	-4.07231	-0.446738	4.65e-05	0.0154545	0.258521			dKI_CtrD	Gpc6	-6.77874	-0.448108	1.21e-11	2.24e-08	0.514261			dKI_HFD	Gria1	5.85068	0.515004	4.9e-09	1.98e-06	0.436289
WT_HFD	Slco1c1	-4.08122	-0.302262	4.48e-05	0.0150667	0.390675			dKI_CtrD	Plcb1	-7.80508	-0.411048	5.95e-15	1.18e-11	0.688804			dKI_HFD	Plp1	5.72674	0.446291	1.02e-08	3.96e-06	0.494433
WT_HFD	Gria1	-4.09104	-0.383196	4.29e-05	0.0146325	0.294855			dKI_CtrD	Gpc5	-8.1249	-0.376217	4.48e-16	1.05e-12	0.9106			dKI_HFD	Kcnq5	5.71448	0.614471	1.1e-08	4.19e-06	0.324124
WT_HFD	Csmd3	-4.09156	-0.492867	4.28e-05	0.0146325	0.2			dKI_CtrD	Rora	-8.26297	-0.3021	1.42e-16	3.68e-13	0.87782			dKI_HFD	Erc2	5.41224	0.564468	6.22e-08	2.27e-05	0.329897
WT_HFD	Kcnq3	-4.14395	-0.376542	3.41e-05	0.0119463	0.310611			dKI_CtrD	Pde10a	-9.4719	-0.842356	2.75e-21	8.9e-18	0.35547			dKI_HFD	Gria3	5.39446	0.502658	6.87e-08	2.43e-05	0.37567
WT_HFD	Sgcz	-4.20334	-0.492672	2.63e-05	0.00959271	0.204502			dKI_CtrD	Wdr17	-10.1434	-0.330492	3.54e-24	1.31e-20	0.937846			dKI_HFD	Fam155a	5.39238	0.502651	6.95e-08	2.43e-05	0.386804
WT_HFD	Mapk10	-4.21017	-0.321251	2.55e-05	0.00957696	0.377814			dKI_CtrD	Lsamp	-14.9045	-0.379158	3.08e-50	2.66e-46	0.982546			dKI_HFD	Plce1	5.38435	0.736118	7.27e-08	2.51e-05	0.240825
WT_HFD	Grm7	-4.28432	-0.462714	1.83e-05	0.00741672	0.236977												dKI_HFD	Gabrb3	5.34571	0.56867	9.01e-08	3.03e-05	0.323711
WT_HFD	Lingo2	-4.32705	-0.497388	1.51e-05	0.00621176	0.212862												dKI_HFD	Agbl4	5.31362	0.715947	1.07e-07	3.57e-05	0.249897
WT_HFD	Nkain2	-4.43185	-0.390355	9.34e-06	0.00396623	0.318328												dKI_HFD	Slc8a1	5.2578	0.647141	1.46e-07	4.78e-05	0.275876
WT_HFD	Sat1	-4.46598	-0.365176	7.97e-06	0.00349826	0.35627												dKI_HFD	Astn2	5.24946	0.454567	1.53e-07	4.94e-05	0.435464
WT_HFD	Nrg1	-4.48825	-0.417905	7.18e-06	0.00320622	0.288746												dKI_HFD	Grik2	5.2335	0.405116	1.66e-07	5.32e-05	0.50433
WT_HFD	Fat3	-4.49511	-0.340005	6.95e-06	0.00315907	0.389711												dKI_HFD	Fgf12	5.22069	0.44151	1.78e-07	5.63e-05	0.442474
WT_HFD	Ank3	-4.62881	-0.492895	3.68e-06	0.00178029	0.234084												dKI_HFD	Frmpd4	5.17923	0.651259	2.23e-07	6.95e-05	0.267216
WT_HFD	Dlgap2	-4.8078	-0.638488	1.53e-06	0.000790345	0.164309												dKI_HFD	Lrrc7	5.17046	0.529948	2.34e-07	7.14e-05	0.341443
WT_HFD	Dab1	-4.98426	-0.276753	6.22e-07	0.000366078	0.539228												dKI_HFD	Lrmda	5.16966	0.649641	2.35e-07	7.14e-05	0.265155
WT_HFD	Grm5	-5.0913	-0.429687	3.56e-07	0.000219263	0.336334												dKI_HFD	Mef2c	5.03112	0.448401	4.88e-07	0.000145147	0.397113
WT_HFD	Cntnap2	-5.25176	-0.506543	1.51e-07	0.000100031	0.281029												dKI_HFD	Ralyl	5.00314	0.54674	5.64e-07	0.000165985	0.310515
WT_HFD	Syt1	-5.38213	-0.333725	7.36e-08	5.3e-05	0.503859												dKI_HFD	Anks1b	4.95265	0.433831	7.32e-07	0.000204256	0.436701
WT_HFD	Kcnd2	-5.754	-0.456874	8.72e-09	7.28e-06	0.394212												dKI_HFD	Rsrp1	4.88587	0.346146	1.03e-06	0.000280692	0.602887
WT_HFD	Ncam2	-5.89764	-0.447629	3.69e-09	3.54e-06	0.400643												dKI_HFD	Dlgap1	4.8788	0.332097	1.07e-06	0.00028791	0.735258
WT_HFD	Fam155a	-5.92882	-0.628199	3.05e-09	3.04e-06	0.22701												dKI_HFD	Csmd3	4.81453	0.496857	1.48e-06	0.000385944	0.329897
WT_HFD	Cpe	-5.99588	-0.276525	2.02e-09	2.1e-06	0.71672												dKI_HFD	App	4.77281	0.469769	1.82e-06	0.000461245	0.348454
WT_HFD	Slc4a4	-6.17863	-0.286837	6.47e-10	7.28e-07	0.68746												dKI_HFD	Cacna2d3	4.66393	0.607726	3.1e-06	0.000765099	0.254845
WT_HFD	Anks1b	-6.23158	-0.578695	4.62e-10	5.44e-07	0.278135												dKI_HFD	Snhg14	4.60209	0.542292	4.18e-06	0.00100292	0.277938
WT_HFD	Csmd1	-6.46662	-0.418919	1e-10	1.3e-07	0.486495												dKI_HFD	Robo1	4.49538	0.457653	6.94e-06	0.00160568	0.339794
WT_HFD	Kcnip4	-6.60078	-0.394545	4.09e-11	5.88e-08	0.532154												dKI_HFD	Rtn1	4.38702	0.338063	1.15e-05	0.00261036	0.492371
WT_HFD	Gm47283	-6.75912	-1.02614	1.39e-11	2.11e-08	0.132154												dKI_HFD	Macrod2	4.34514	0.316419	1.39e-05	0.00308063	0.535258
WT_HFD	Nrxn3	-7.09222	-0.453406	1.32e-12	2.28e-09	0.486817												dKI_HFD	Rbms3	4.34021	0.649171	1.42e-05	0.00312397	0.22268
WT_HFD	Opcml	-7.11678	-0.595413	1.1e-12	2.04e-09	0.322186												dKI_HFD	Cntn5	4.31903	0.55039	1.57e-05	0.00341035	0.256082
WT_HFD	Rbfox1	-7.32656	-0.449875	2.36e-13	4.7e-10	0.515756												dKI_HFD	Enox1	4.31663	0.509609	1.58e-05	0.00341884	0.280412
WT_HFD	Nrg3	-7.33812	-0.518313	2.17e-13	4.67e-10	0.422186												dKI_HFD	Ctsd	4.29561	1.21811	1.74e-05	0.00372844	0.120412
WT_HFD	Pitpnc1	-7.3392	-0.383718	2.15e-13	4.67e-10	0.635691												dKI_HFD	Ptprn2	4.28173	0.546515	1.85e-05	0.00390432	0.25567
WT_HFD	Pde7b	-7.92635	-0.727188	2.26e-15	6.49e-12	0.280386												dKI_HFD	Nbea	4.22292	0.388116	2.41e-05	0.00491723	0.379381
WT_HFD	Luzp2	-7.96165	-0.420763	1.7e-15	5.5e-12	0.723794												dKI_HFD	Cd9	4.21317	1.14387	2.52e-05	0.00509445	0.126186
WT_HFD	Plcb1	-8.06633	-0.401756	7.24e-16	2.68e-12	0.689389												dKI_HFD	Gpam	4.20533	0.446984	2.61e-05	0.00523338	0.32
WT_HFD	Dlg2	-9.27328	-0.53713	1.81e-20	9.35e-17	0.55627												dKI_HFD	Tafa1	4.17512	0.520138	2.98e-05	0.00588756	0.271753
WT_HFD	Meg3	-10.3836	-0.295978	2.94e-25	2.54e-21	0.907717												dKI_HFD	Chchd3	4.16435	0.464945	3.12e-05	0.00612553	0.292784
WT_HFD	4930544I03Rik	-11.4149	-1.11826	3.52e-30	4.56e-26	0.244051												dKI_HFD	Cst3	4.14569	0.285108	3.39e-05	0.00659663	0.64
WT_HFD	Pde10a	-17.4583	-1.57329	2.98e-68	7.71e-64	0.270418												dKI_HFD	Dok6	4.13034	0.683068	3.62e-05	0.00700025	0.191753
																		dKI_HFD	Oxr1	4.12563	0.401296	3.7e-05	0.00703985	0.355876
																		dKI_HFD	Snap25	4.09623	0.323092	4.2e-05	0.00782329	0.532784
																		dKI_HFD	Rtn4	4.08735	0.348614	4.36e-05	0.0080707	0.440825
																		dKI_HFD	Rian	4.07103	0.486235	4.68e-05	0.0085964	0.269691
																		dKI_HFD	Hdac9	4.06763	0.402555	4.75e-05	0.00866127	0.345155
																		dKI_HFD	Rims1	4.05499	0.459763	5.01e-05	0.0090162	0.294433
																		dKI_HFD	Aplp1	4.00317	0.395541	6.25e-05	0.0109359	0.335258
																		dKI_HFD	Xkr4	3.98776	0.600265	6.67e-05	0.0114388	0.211134
																		dKI_HFD	Grin2a	3.95428	0.41743	7.68e-05	0.0129088	0.322474
																		dKI_HFD	Zeb2	3.94407	0.340241	8.01e-05	0.0133839	0.415258
																		dKI_HFD	Slc4a10	3.92436	0.672678	8.7e-05	0.0144352	0.183093
																		dKI_HFD	Atp1b1	3.90982	0.301541	9.24e-05	0.0151387	0.489072
																		dKI_HFD	Mt1	3.89066	0.500578	0.0001	0.0160798	0.251546
																		dKI_HFD	Kctd16	3.88031	0.461617	0.000104325	0.0166765	0.270928
																		dKI_HFD	Asic2	3.86369	0.287783	0.000111686	0.0177437	0.513814
																		dKI_HFD	2025-03-01	3.85995	0.733519	0.000113411	0.0179078	0.173196
																		dKI_HFD	Galntl6	3.85547	0.520621	0.000115508	0.0181285	0.237938
																		dKI_HFD	Nptn	3.83989	0.343094	0.00012309	0.0192021	0.383505
																		dKI_HFD	Ccser1	3.81719	0.451172	0.00013498	0.0209308	0.28
																		dKI_HFD	Prkcb	3.81075	0.425642	0.000138544	0.0213555	0.296082
																		dKI_HFD	Plpp3	3.80121	0.252702	0.000143992	0.022064	0.660206
																		dKI_HFD	Ank3	3.79892	0.372331	0.000145325	0.0221373	0.352165
																		dKI_HFD	Tenm4	3.75119	0.50354	0.000175999	0.026498	0.243299
																		dKI_HFD	Fars2	3.74103	0.343967	0.000183265	0.0271979	0.376907
																		dKI_HFD	Gm26871	3.74075	0.639181	0.00018347	0.0271979	0.189278
																		dKI_HFD	Upp2	3.73643	0.572103	0.000186649	0.0274629	0.205773
																		dKI_HFD	Kcnb2	3.72407	0.754862	0.000196034	0.0286807	0.158351
																		dKI_HFD	Unc79	3.71914	0.660595	0.000199899	0.0290819	0.179381
																		dKI_HFD	Cnksr2	3.70525	0.490303	0.000211185	0.0305522	0.241237
																		dKI_HFD	Cntn4	3.68675	0.486483	0.000227137	0.0326775	0.239588
																		dKI_HFD	Neat1	3.67138	0.380257	0.00024124	0.0345139	0.317526
																		dKI_HFD	Kalrn	3.66998	0.286305	0.000242568	0.0345139	0.521649
																		dKI_HFD	Ctnna2	3.65691	0.262907	0.000255274	0.0361234	0.543093
																		dKI_HFD	Prkg1	3.6466	0.577105	0.000265731	0.0371965	0.201649
																		dKI_HFD	Calr	3.63776	0.5968	0.000275017	0.0382895	0.19299
																		dKI_HFD	Lrfn5	3.63104	0.464402	0.000282284	0.0389351	0.251959
																		dKI_HFD	Pde1a	3.63069	0.605314	0.000282661	0.0389351	0.190515
																		dKI_HFD	A230057D06Rik	3.62092	0.400367	0.000293563	0.0402228	0.285361
																		dKI_HFD	Cadps	3.6088	0.415378	0.000307621	0.0419271	0.283299
																		dKI_HFD	Arpp21	3.60152	0.29349	0.000316363	0.0428929	0.449485
																		dKI_HFD	Sema6d	3.59442	0.364225	0.000325118	0.0438502	0.348454
																		dKI_HFD	Large1	3.58473	0.353867	0.00033743	0.0450416	0.34433
																		dKI_HFD	Cacna2d1	3.55688	0.4369	0.000375291	0.0495843	0.260206
																		dKI_HFD	Htra1	-3.56095	-0.307452	0.000369518	0.049072	0.365361
																		dKI_HFD	Gm15520	-3.65015	-0.552161	0.000262092	0.0368866	0.154227
																		dKI_HFD	Gm42439	-3.75142	-0.585724	0.000175836	0.026498	0.162474
																		dKI_HFD	4930517O19Rik	-3.891	-0.467425	9.98e-05	0.0160798	0.223505
																		dKI_HFD	Pde7b	-3.89641	-0.358626	9.76e-05	0.0159007	0.329897
																		dKI_HFD	Gm26827	-3.95634	-0.570944	7.61e-05	0.0128817	0.171546
																		dKI_HFD	Ttr	-3.96037	-0.773797	7.48e-05	0.0127495	0.109691
																		dKI_HFD	Pde8b	-3.9961	-0.322593	6.44e-05	0.0111172	0.390103
																		dKI_HFD	Gm44151	-3.99726	-0.483711	6.41e-05	0.0111172	0.241649
																		dKI_HFD	Fam20a	-4.09848	-0.476058	4.16e-05	0.00780398	0.223093
																		dKI_HFD	Appl2	-4.11231	-0.300272	3.92e-05	0.0074043	0.435464
																		dKI_HFD	Ndrg2	-4.22973	-0.3107	2.34e-05	0.0048087	0.448247
																		dKI_HFD	Gm13872	-4.23618	-0.738086	2.27e-05	0.00471003	0.134021
																		dKI_HFD	Gm48742	-4.25599	-0.391874	2.08e-05	0.00434656	0.334845
																		dKI_HFD	Ttyh1	-4.37649	-0.308759	1.21e-05	0.00271585	0.47299
																		dKI_HFD	Fermt2	-4.39284	-0.412129	1.12e-05	0.00256393	0.310928
																		dKI_HFD	Rmst	-4.54609	-0.377524	5.47e-06	0.00127501	0.389691
																		dKI_HFD	Cdh20	-4.57301	-0.404493	4.81e-06	0.0011318	0.34433
																		dKI_HFD	Gm48678	-4.57846	-0.516686	4.68e-06	0.00111283	0.254433
																		dKI_HFD	Prpf4b	-4.6798	-0.330443	2.87e-06	0.000715009	0.454845
																		dKI_HFD	Leng9	-4.72734	-0.426631	2.27e-06	0.000571931	0.330722
																		dKI_HFD	Phka1	-4.77685	-0.38899	1.78e-06	0.000456555	0.372371
																		dKI_HFD	Tsix	-4.95227	-0.57427	7.34e-07	0.000204256	0.265979
																		dKI_HFD	Gm31224	-4.95722	-0.803007	7.15e-07	0.000203495	0.140206
																		dKI_HFD	Gm14858	-4.98371	-0.575519	6.24e-07	0.00017948	0.230928
																		dKI_HFD	Eif4g3	-4.98527	-0.486848	6.19e-07	0.00017948	0.283299
																		dKI_HFD	Cdh19	-5.37643	-0.479668	7.6e-08	2.59e-05	0.333196
																		dKI_HFD	Paqr8	-5.39872	-0.43101	6.71e-08	2.41e-05	0.381031
																		dKI_HFD	Cpe	-5.44902	-0.281142	5.06e-08	1.87e-05	0.713402
																		dKI_HFD	Gm47271	-5.63503	-0.845034	1.75e-08	6.57e-06	0.155876
																		dKI_HFD	Ahcyl1	-5.81912	-0.455119	5.92e-09	2.32e-06	0.392577
																		dKI_HFD	Pigk	-6.08337	-0.54467	1.18e-09	5.17e-07	0.360825
																		dKI_HFD	Spag9	-6.25453	-0.424064	3.99e-10	1.78e-07	0.466804
																		dKI_HFD	9630028H03Rik	-6.2877	-0.659964	3.22e-10	1.46e-07	0.27134
																		dKI_HFD	Gm26512	-6.91213	-0.896527	4.77e-12	2.47e-09	0.180619
																		dKI_HFD	Kcnn2	-7.14698	-0.551689	8.87e-13	4.89e-10	0.404124
																		dKI_HFD	Dclk1	-7.38428	-0.356344	1.53e-13	9.68e-11	0.719175
																		dKI_HFD	Prex2	-7.61534	-0.404688	2.63e-14	1.75e-11	0.683299
																		dKI_HFD	Hnrnpa2b1	-7.66408	-0.440711	1.8e-14	1.3e-11	0.574433
																		dKI_HFD	Gpc5	-7.8743	-0.326862	3.43e-15	2.69e-12	0.92
																		dKI_HFD	Plcb1	-7.95207	-0.397492	1.83e-15	1.48e-12	0.694021
																		dKI_HFD	Tspan7	-8.12577	-0.38903	4.45e-16	3.84e-13	0.718763
																		dKI_HFD	Slco1c1	-8.54534	-0.758926	1.28e-17	1.28e-14	0.316701
																		dKI_HFD	Slc1a2	-8.78773	-0.287044	1.53e-18	1.65e-15	0.946804
																		dKI_HFD	Gpc6	-9.00609	-0.614772	2.14e-19	2.51e-16	0.484948
																		dKI_HFD	Luzp2	-10.3614	-0.57031	3.71e-25	6.87e-22	0.715052
																		dKI_HFD	Pde10a	-11.6328	-1.02961	2.81e-31	6.61e-28	0.343918
																		dKI_HFD	Gm35188	-12.2713	-0.695678	1.29e-34	4.18e-31	0.645361
																		dKI_HFD	Lsamp	-13.0435	-0.337509	6.92e-39	2.99e-35	0.982268
																		dKI_HFD	Gm20713	-13.2397	-0.640664	5.17e-40	2.68e-36	0.746392
																		dKI_HFD	Fgfr2	-14.0291	-0.651032	1.03e-44	6.7e-41	0.735258
																		dKI_HFD	Wdr17	-25.923	-0.873661	3.66e-148	9.48e-144	0.921649

### Sheet: DEGs_oligodendrocytes
group	names	scores	logfoldchanges	pvals	pvals_adj	pct_nz_group		group	names	scores	logfoldchanges	pvals	pvals_adj	pct_nz_group		group	names	scores	logfoldchanges	pvals	pvals_adj	pct_nz_group
WT_HFHS	C030029H02Rik	7.62817	0.579197	2.38e-14	2.76e-10	0.466792		DKI_Lean	Neat1	12.1979	0.638715	3.19e-34	2.75e-30	0.739995		DKI_HFHS	C4b	11.8628	3.28428	1.85e-32	1.59e-28	0.185081
WT_HFHS	Ptgds	7.53166	0.437097	5.01e-14	3.24e-10	0.678677		DKI_Lean	C4b	9.54088	2.99966	1.42e-21	9.17e-18	0.154432		DKI_HFHS	Dpp10	11.6752	0.782648	1.71e-31	1.11e-27	0.600047
WT_HFHS	Rsrp1	7.28081	0.494026	3.32e-13	1.72e-09	0.562786		DKI_Lean	Cdk8	8.14179	0.423571	3.89e-16	2.02e-12	0.744169		DKI_HFHS	Ctnna2	10.9472	0.670984	6.86e-28	3.55e-24	0.661271
WT_HFHS	Kcnab1	7.17281	0.516778	7.35e-13	3.17e-09	0.518688		DKI_Lean	Apoe	7.28397	0.462708	3.24e-13	1.4e-09	0.589246		DKI_HFHS	Celf2	10.3931	0.59893	2.67e-25	1.15e-21	0.744077
WT_HFHS	Apoe	6.99757	0.465408	2.6e-12	9.63e-09	0.595859		DKI_Lean	Plp1	7.11606	0.251043	1.11e-12	4.11e-09	0.924626		DKI_HFHS	Nrg3	10.0394	0.678638	1.02e-23	3.79e-20	0.602862
WT_HFHS	St6galnac3	6.77531	0.3558	1.24e-11	3.57e-08	0.742404		DKI_Lean	Cd9	5.95201	1.0226	2.65e-09	7.62e-06	0.180948		DKI_HFHS	Kcnip4	9.97474	0.604874	1.97e-23	6.36e-20	0.677926
WT_HFHS	Son	6.02805	0.404646	1.66e-09	2.87e-06	0.580532		DKI_Lean	Ptgds	5.69488	0.343961	1.23e-08	3.07e-05	0.670513		DKI_HFHS	Tenm2	9.72781	0.670747	2.29e-22	6.6e-19	0.582454
WT_HFHS	Cst3	5.78149	0.410958	7.4e-09	9.59e-06	0.507663		DKI_Lean	Cst3	5.68529	0.396076	1.31e-08	3.07e-05	0.502332		DKI_HFHS	Nrxn1	9.46594	0.587362	2.91e-21	7.53e-18	0.643678
WT_HFHS	Tubb4a	5.30098	0.386681	1.15e-07	0.000114723	0.472439		DKI_Lean	Trf	5.27766	0.316122	1.31e-07	0.000211771	0.588755		DKI_HFHS	Xist	9.39937	0.88073	5.49e-21	1.29e-17	0.386348
WT_HFHS	AC149090.1	5.03929	0.435052	4.67e-07	0.000366675	0.404948		DKI_Lean	Fth1	5.18005	0.341277	2.22e-07	0.000337909	0.594402		DKI_HFHS	Nrxn3	8.92837	0.582129	4.32e-19	8e-16	0.637814
WT_HFHS	4930511M06Rik	4.98144	0.43046	6.31e-07	0.000466955	0.388545		DKI_Lean	Dpp10	5.133	0.361523	2.85e-07	0.000410245	0.523447		DKI_HFHS	Rbfox1	8.57353	0.556748	1e-17	1.73e-14	0.634999
WT_HFHS	Gm42413	4.82733	0.407419	1.38e-06	0.000942993	0.394192		DKI_Lean	Ctnna2	5.11681	0.29979	3.11e-07	0.000423521	0.5863		DKI_HFHS	Csmd1	8.43058	0.564423	3.44e-17	5.57e-14	0.585269
WT_HFHS	Cdc37l1	4.70003	0.285413	2.6e-06	0.00168407	0.569239		DKI_Lean	Xist	4.71511	0.479258	2.42e-06	0.00250236	0.318438		DKI_HFHS	Nrg1	8.28665	0.676422	1.16e-16	1.77e-13	0.427633
WT_HFHS	Agap1	4.66924	0.338099	3.02e-06	0.00190949	0.475397		DKI_Lean	Mobp	4.5954	0.258794	4.32e-06	0.00414256	0.570341		DKI_HFHS	Fgf14	8.07997	0.623672	6.48e-16	8.39e-13	0.47924
WT_HFHS	Clmn	4.6288	0.422575	3.68e-06	0.00226765	0.356547		DKI_Lean	Nrgn	4.47818	0.389629	7.53e-06	0.00696243	0.383501		DKI_HFHS	Nlgn1	7.8086	0.496157	5.78e-15	7.13e-12	0.666432
WT_HFHS	Mog	4.45227	0.322934	8.5e-06	0.00488957	0.478354		DKI_Lean	Tmsb4x	4.39668	0.331881	1.1e-05	0.00948829	0.462558		DKI_HFHS	Neat1	7.59027	0.429626	3.19e-14	3.76e-11	0.718039
WT_HFHS	Ubb	4.32883	0.393409	1.5e-05	0.00815023	0.35843		DKI_Lean	Tulp4	4.30001	0.3315	1.71e-05	0.0142669	0.424012		DKI_HFHS	Lrrtm4	7.20908	0.567599	5.63e-13	6.08e-10	0.442646
WT_HFHS	A330015K06Rik	4.29038	0.353673	1.78e-05	0.00923817	0.395536		DKI_Lean	Tubb4a	4.12037	0.296103	3.78e-05	0.0296838	0.457402		DKI_HFHS	Fam155a	6.83978	0.589464	7.93e-12	7.34e-09	0.384236
WT_HFHS	Opalin	4.23158	0.539552	2.32e-05	0.0117831	0.235816		DKI_Lean	Mycbp2	-4.81904	-0.323079	1.44e-06	0.00155643	0.448318		DKI_HFHS	Syt1	6.72778	0.455632	1.72e-11	1.54e-08	0.629134
WT_HFHS	Ppp1r16b	4.18002	0.321875	2.91e-05	0.0137607	0.46007		DKI_Lean	Gm32036	-4.86091	-0.702854	1.17e-06	0.00131559	0.1397		DKI_HFHS	Dlg2	6.66144	0.327007	2.71e-11	2.34e-08	0.859019
WT_HFHS	Mast3	4.08031	0.294489	4.5e-05	0.0200813	0.491261		DKI_Lean	St6galnac3	-4.86841	-0.258672	1.12e-06	0.00131559	0.646943		DKI_HFHS	Kcnh7	6.56807	0.639288	5.1e-11	4.12e-08	0.325123
WT_HFHS	Rhou	3.87873	0.441654	0.000105002	0.0438569	0.265932		DKI_Lean	Cntnap2	-4.91861	-0.441624	8.72e-07	0.00107482	0.283329		DKI_HFHS	Kcnq5	6.52506	0.632434	6.8e-11	5.33e-08	0.329111
WT_HFHS	Nbas	3.86841	0.321302	0.000109548	0.0450295	0.393654		DKI_Lean	Phactr1	-5.37585	-0.299207	7.62e-08	0.000131587	0.571569		DKI_HFHS	Trf	6.44982	0.412604	1.12e-10	8.53e-08	0.616702
WT_HFHS	B3galt1	-4.03066	-0.283948	5.56e-05	0.0240057	0.458457		DKI_Lean	Elmo1	-5.52474	-0.328779	3.3e-08	6.1e-05	0.52934		DKI_HFHS	Nav3	6.36283	0.54197	1.98e-10	1.39e-07	0.397373
WT_HFHS	Fam155a	-4.07079	-0.434336	4.69e-05	0.0205648	0.232321		DKI_Lean	Lrrtm3	-5.54979	-0.458654	2.86e-08	5.7e-05	0.335379		DKI_HFHS	Auts2	6.33491	0.413572	2.37e-10	1.62e-07	0.623035
WT_HFHS	Anks1b	-4.10414	-0.265251	4.06e-05	0.0184369	0.478892		DKI_Lean	Camk1d	-6.32843	-0.418099	2.48e-10	8.02e-07	0.4466		DKI_HFHS	Erc2	6.27849	0.621005	3.42e-10	2.27e-07	0.321605
WT_HFHS	Arpp21	-4.17941	-0.360211	2.92e-05	0.0137607	0.317558		DKI_Lean	Mapt	-43.7324	-3.44255	0	0	0.214093		DKI_HFHS	Lsamp	6.26172	0.412599	3.81e-10	2.47e-07	0.676753
WT_HFHS	Nrg1	-4.20949	-0.41617	2.56e-05	0.0125056	0.260285										DKI_HFHS	Lingo2	6.13265	0.541895	8.64e-10	5.2e-07	0.372273
WT_HFHS	Grin2b	-4.32258	-0.37781	1.54e-05	0.00815023	0.315945										DKI_HFHS	Kirrel3	6.09277	0.510084	1.11e-09	6.25e-07	0.444288
WT_HFHS	Cdr1os	-4.32697	-0.535897	1.51e-05	0.00815023	0.178005										DKI_HFHS	Opcml	5.9028	0.399056	3.57e-09	1.97e-06	0.567206
WT_HFHS	Dlgap2	-4.33466	-0.594723	1.46e-05	0.00815023	0.157031										DKI_HFHS	Sgcz	5.87543	0.560024	4.22e-09	2.28e-06	0.339667
WT_HFHS	Grm5	-4.53372	-0.390558	5.8e-06	0.00341077	0.325625										DKI_HFHS	Cacna2d1	5.75905	0.60111	8.46e-09	4.47e-06	0.293924
WT_HFHS	Lrrc7	-4.85101	-0.562811	1.23e-06	0.00085972	0.203818										DKI_HFHS	Cadps	5.75216	0.517122	8.81e-09	4.56e-06	0.355618
WT_HFHS	Grin2a	-4.91433	-0.570445	8.91e-07	0.000640826	0.203549										DKI_HFHS	Snhg11	5.68244	0.260402	1.33e-08	6.74e-06	0.868637
WT_HFHS	Fgf14	-5.01181	-0.443594	5.39e-07	0.00041068	0.307341										DKI_HFHS	Pcdh7	5.59386	0.651854	2.22e-08	1.11e-05	0.261787
WT_HFHS	Kcnd2	-5.05902	-0.537715	4.21e-07	0.000341026	0.235009										DKI_HFHS	Cacna2d3	5.56845	0.633302	2.57e-08	1.26e-05	0.265541
WT_HFHS	Camk1d	-5.07508	-0.340536	3.87e-07	0.000323561	0.461683										DKI_HFHS	Cd9	5.56234	0.946665	2.66e-08	1.28e-05	0.175698
WT_HFHS	Lrrtm4	-5.19659	-0.481323	2.03e-07	0.000181252	0.276956										DKI_HFHS	Il1rapl1	5.51129	0.375925	3.56e-08	1.67e-05	0.605677
WT_HFHS	Nrg3	-5.21856	-0.367461	1.8e-07	0.000166771	0.42377										DKI_HFHS	Xkr4	5.50898	0.520496	3.61e-08	1.67e-05	0.329111
WT_HFHS	Ppp3ca	-5.26426	-0.363768	1.41e-07	0.000135	0.460608										DKI_HFHS	Dlgap1	5.48527	0.445636	4.13e-08	1.84e-05	0.422003
WT_HFHS	Pde10a	-5.35696	-0.662164	8.46e-08	8.77e-05	0.172896										DKI_HFHS	Negr1	5.44967	0.424076	5.05e-08	2.21e-05	0.43772
WT_HFHS	Csmd1	-5.41047	-0.387902	6.29e-08	7.08e-05	0.422963										DKI_HFHS	Kalrn	5.43044	0.506725	5.62e-08	2.43e-05	0.342951
WT_HFHS	Tenm2	-5.4611	-0.412325	4.73e-08	5.57e-05	0.394192										DKI_HFHS	Apoe	5.3315	0.366285	9.74e-08	3.94e-05	0.583392
WT_HFHS	Tmeff2	-5.49696	-0.250168	3.86e-08	4.76e-05	0.826566										DKI_HFHS	Gpm6a	5.3104	0.491364	1.09e-07	4.3e-05	0.344358
WT_HFHS	Rbfox1	-5.82418	-0.378587	5.74e-09	7.82e-06	0.476203										DKI_HFHS	Adgrl3	5.3101	0.479646	1.1e-07	4.3e-05	0.352803
WT_HFHS	Nrxn3	-5.85461	-0.393409	4.78e-09	6.88e-06	0.469212										DKI_HFHS	Dab1	5.22353	0.532023	1.76e-07	6.67e-05	0.299789
WT_HFHS	Cntnap2	-5.87225	-0.546051	4.3e-09	6.55e-06	0.269158										DKI_HFHS	Kcnd2	5.20406	0.456481	1.95e-07	7.21e-05	0.372508
WT_HFHS	Adgrb3	-5.93645	-0.443156	2.91e-09	4.71e-06	0.389083										DKI_HFHS	Cntnap2	5.18099	0.43274	2.21e-07	8.05e-05	0.421769
WT_HFHS	Phactr1	-6.05538	-0.355324	1.4e-09	2.59e-06	0.560366										DKI_HFHS	Gria1	5.11107	0.463424	3.2e-07	0.000115216	0.34647
WT_HFHS	Opcml	-6.05806	-0.440317	1.38e-09	2.59e-06	0.420812										DKI_HFHS	Gabrb3	5.06857	0.518336	4.01e-07	0.000142183	0.289937
WT_HFHS	Lsamp	-6.17972	-0.364125	6.42e-10	1.39e-06	0.542619										DKI_HFHS	Sik3	5.06559	0.343192	4.07e-07	0.000142475	0.547502
WT_HFHS	Celf2	-6.30628	-0.355044	2.86e-10	6.73e-07	0.581339										DKI_HFHS	Wwox	5.02773	0.495029	4.96e-07	0.000171369	0.31574
WT_HFHS	Gm47283	-6.93096	-1.01059	4.18e-12	1.35e-08	0.1331										DKI_HFHS	Ntm	4.99828	0.39959	5.78e-07	0.000197094	0.416843
WT_HFHS	Kcnip4	-7.59026	-0.475342	3.19e-14	2.76e-10	0.500134										DKI_HFHS	Gria3	4.97111	0.441492	6.66e-07	0.00022101	0.373446
WT_HFHS	Meg3	-9.95794	-0.304491	2.33e-23	6.03e-19	0.897822										DKI_HFHS	Cadm2	4.94114	0.288936	7.77e-07	0.000254587	0.729299
																DKI_HFHS	Dmd	4.9179	0.426987	8.75e-07	0.000283168	0.359606
																DKI_HFHS	Asic2	4.90061	0.576144	9.55e-07	0.00030545	0.252639
																DKI_HFHS	Rims1	4.81669	0.504525	1.46e-06	0.000460949	0.284072
																DKI_HFHS	Mef2c	4.80012	0.497101	1.59e-06	0.000486262	0.29111
																DKI_HFHS	Tafa1	4.79881	0.544598	1.6e-06	0.000486262	0.255923
																DKI_HFHS	Grm5	4.79122	0.373637	1.66e-06	0.000493414	0.45156
																DKI_HFHS	Dgki	4.7537	0.325934	2e-06	0.000587752	0.56228
																DKI_HFHS	Cntn4	4.72438	0.551684	2.31e-06	0.000666704	0.249824
																DKI_HFHS	Grik2	4.7236	0.301379	2.32e-06	0.000666704	0.577762
																DKI_HFHS	A230057D06Rik	4.69282	0.578288	2.69e-06	0.000766822	0.237861
																DKI_HFHS	Macrod2	4.68848	0.384673	2.75e-06	0.000774748	0.403941
																DKI_HFHS	Fgf12	4.61926	0.432888	3.85e-06	0.00104976	0.334037
																DKI_HFHS	Anks1b	4.58722	0.322354	4.49e-06	0.00121168	0.581515
																DKI_HFHS	Cnksr2	4.58309	0.522881	4.58e-06	0.00122312	0.256158
																DKI_HFHS	Rsrp1	4.56029	0.323521	5.11e-06	0.00133619	0.54281
																DKI_HFHS	Kcnma1	4.52556	0.398245	6.02e-06	0.00155418	0.353507
																DKI_HFHS	Cdh18	4.46298	0.812436	8.08e-06	0.00205209	0.159043
																DKI_HFHS	Klhl2	4.36215	0.320314	1.29e-05	0.00323806	0.462116
																DKI_HFHS	Cst3	4.34543	0.325273	1.39e-05	0.0034612	0.507155
																DKI_HFHS	Ralyl	4.34267	0.383523	1.41e-05	0.00347151	0.370631
																DKI_HFHS	Lrrc7	4.28905	0.396264	1.79e-05	0.00434283	0.330518
																DKI_HFHS	Snap25	4.19552	0.313412	2.72e-05	0.00646349	0.526624
																DKI_HFHS	Gm26871	4.19361	0.59364	2.75e-05	0.00646349	0.196106
																DKI_HFHS	Psap	4.11664	0.512047	3.84e-05	0.00896883	0.227774
																DKI_HFHS	Gabrb1	4.08287	0.507916	4.45e-05	0.0102852	0.223786
																DKI_HFHS	Mgat4c	4.06668	0.66372	4.77e-05	0.0108527	0.166315
																DKI_HFHS	Nkain1	4.06625	0.474251	4.78e-05	0.0108527	0.242552
																DKI_HFHS	Sorbs2	4.0519	0.457738	5.08e-05	0.01144	0.248651
																DKI_HFHS	Mdga2	4.04592	0.256772	5.21e-05	0.0116349	0.709125
																DKI_HFHS	Mapk10	4.01064	0.516476	6.06e-05	0.0134027	0.21581
																DKI_HFHS	Syt11	3.9813	0.352257	6.85e-05	0.0149153	0.338259
																DKI_HFHS	Dpyd	3.97646	0.407161	6.99e-05	0.0150952	0.294394
																DKI_HFHS	Lrfn5	3.9665	0.4446	7.29e-05	0.0156096	0.250762
																DKI_HFHS	Frmpd4	3.91368	0.448562	9.09e-05	0.0191381	0.243725
																DKI_HFHS	Ppfia2	3.90432	0.432534	9.45e-05	0.0196464	0.255454
																DKI_HFHS	Nptn	3.90344	0.349204	9.48e-05	0.0196464	0.350927
																DKI_HFHS	Cntn1	3.8937	0.556893	9.87e-05	0.020291	0.198452
																DKI_HFHS	Pde4d	3.80716	0.382595	0.000140572	0.0282191	0.290875
																DKI_HFHS	App	3.79006	0.256234	0.00015061	0.0300014	0.664555
																DKI_HFHS	Fmn1	3.73982	0.848553	0.000184151	0.0355878	0.126202
																DKI_HFHS	Plcb1	3.65275	0.370029	0.000259446	0.0483354	0.29111
																DKI_HFHS	Gabra1	3.65044	0.62185	0.00026179	0.0484237	0.159043
																DKI_HFHS	Gm13905	-3.7161	-0.382971	0.000202323	0.0385246	0.233169
																DKI_HFHS	1810062O18Rik	-3.99279	-0.525393	6.53e-05	0.0143306	0.171241
																DKI_HFHS	Cdk19	-4.30167	-0.254407	1.7e-05	0.00414129	0.472203
																DKI_HFHS	Gm26936	-4.67441	-0.568073	2.95e-06	0.000820879	0.194229
																DKI_HFHS	Lrrtm3	-4.80616	-0.372779	1.54e-06	0.000480041	0.356791
																DKI_HFHS	Gm47283	-5.41439	-0.735436	6.15e-08	2.57e-05	0.158105
																DKI_HFHS	Gm28376	-5.42099	-0.456724	5.93e-08	2.52e-05	0.328876
																DKI_HFHS	9130019P16Rik	-5.4934	-0.841522	3.94e-08	1.79e-05	0.133474
																DKI_HFHS	Pak7	-6.09527	-0.355737	1.09e-09	6.25e-07	0.501759
																DKI_HFHS	Xrcc6	-6.09936	-0.555399	1.06e-09	6.25e-07	0.280788
																DKI_HFHS	Ttll7	-6.41029	-0.378438	1.45e-10	1.04e-07	0.472203
																DKI_HFHS	Fgfr2	-6.57107	-0.257039	5e-11	4.12e-08	0.696927
																DKI_HFHS	Elmo1	-7.04184	-0.407684	1.9e-12	1.82e-09	0.521698
																DKI_HFHS	Gm11149	-7.06425	-0.541036	1.61e-12	1.61e-09	0.351161
																DKI_HFHS	Pacrg	-7.43584	-0.394614	1.04e-13	1.17e-10	0.625147
																DKI_HFHS	Gm37459	-8.22395	-0.5764	1.97e-16	2.68e-13	0.409336
																DKI_HFHS	AY036118	-8.96335	-0.303294	3.15e-19	6.27e-16	0.89186
																DKI_HFHS	4930419G24Rik	-9.32902	-0.544817	1.07e-20	2.31e-17	0.524279
																DKI_HFHS	Mapt	-45.0361	-3.54025	0	0	0.209711
